# Connecting the dots between root cross-section images and modelling tools to create a high resolution root system hydraulic maps in *Zea mays*

**DOI:** 10.1101/2020.12.15.422825

**Authors:** Adrien Heymans, Valentin Couvreur, Guillaume Lobet

**Affiliations:** Earth and Life Institute, UCLouvain, Louvain-la-Neuve, BE; Agrosphere Institute, Forschungszentrum Juelich, Juelich, DE

**Keywords:** Root anatomy, hydraulic conductivity, hydrophobic barriers, GRANAR, MECHA

## Abstract

Root hydraulic properties play a central role in the global water cycle, agricultural systems productivity, and ecosystem survival as they impact the global canopy water supply. However, the available experimental methods to quantify root hydraulic conductivities, such as the root pressure probing, are particularly challenging and their applicability on thin roots and small root segments is limited. There is a gap in methods enabling easy estimations of root hydraulic conductivities across a diversity of root types and at high resolution along root axes.

In this case study, we analysed *Zea mays* (maize) plants of the var. *B73* that were grown in pots for 14 days. Root cross-section data were used to extract anatomical measurements. We used the Generator of Root Anatomy in R (GRANAR) model to generate root anatomical networks from anatomical features. Then we used the Model of Explicit Cross-section Hydraulic Anatomy (MECHA) to compute an estimation of the root axial and radial hydraulic conductivities (*k_x_* and *k_r_*, respectively), based on the generated anatomical networks and cell hydraulic properties from the literature.

The root hydraulic conductivity maps obtained from the root cross-sections suggest significant functional variations along and between different root types. Predicted variations of *k_r_* along the root axis were strongly dependent on the maturation stage of hydrophobic barriers. The same was also true for the maturation rates of the metaxylem. The different anatomical features, as well as their evolution along the root type add significant variation to the *k_r_* estimation in between root type and along the root axe.

Under the prism of root types, anatomy, and hydrophobic barriers, our results highlight the diversity of root radial and axial hydraulic conductivities, which may be veiled under low-resolution measurements of the root system hydraulic conductivity. While predictions of our root hydraulic maps match the range and trend of measurements reported in the literature, future studies could focus on the quantitative validation of hydraulic maps. From now on, a novel method, which turns root cross-section images into hydraulic maps will offer an inexpensive and easily applicable investigation tool for root hydraulics, in parallel to root pressure probing experiments.

**One-Sentence summary:** The use of cross-section images and modelling tools to generate a map the axial and radial hydraulic conductivity along different root types for the maize cultivar B73.
