## Supplemental Table 1 for "Connecting the dots between root cross-section images and modelling tools to create a high resolution root system hydraulic maps in *Zea mays*"

	intercept	slope	tissue	type	root
1	5.5409609125	0	endo	cell diameter	SBR
2	6.8352577172061	-0.0589150254505291	pericycle	cell diameter	SBR
3	9.38620689655172	0	stele	cell diameter	SBR
4	46.1348130111591	0.341072270668146	xylem	cell diameter	SBR
5	14.5166123871149	-0.0825286537594	cortex	cell diameter	SBR
6	8.62283810000001	0	epi	cell diameter	SBR
7	13.8652028333333	0	exo	cell diameter	SBR
8	220.480961889503	4.59004829176865	stele	layer feature	SBR
9	115.7735269	0	cortex	layer feature	SBR
10	8.12040530343862	0.0855880133663898	xylem	layer feature	SBR
11	20	0	proto	layer feature	SBR
12	16.1217570741667	0	cortex	cell diameter	Tap
13	5.53228368319849	0.0547486590129754	endo	cell diameter	Tap
14	8.62646630000001	0	epi	cell diameter	Tap
15	13.332947925	0	exo	cell diameter	Tap
16	6.43360927416089	0	pericycle	cell diameter	Tap
17	7.88684749878066	0	stele	cell diameter	Tap
18	38.6507354229789	0	xylem	cell diameter	Tap
19	109.801654742051	1.54700172440659	stele	layer feature	Tap
20	91.0551394416667	0	cortex	layer feature	Tap
21	2.84477326596502	0.0692931204338623	xylem	layer feature	Tap
22	9.0950732045142	0.132499682991777	proto	layer feature	Tap
23	15.10341712585	0	cortex	cell diameter	Basal
24	4.81114813991958	0.0556025582079903	endo	cell diameter	Basal
25	9.52614521940719	-0.0571747817592692	epi	cell diameter	Basal
26	13.444207	0	exo	cell diameter	Basal
27	5.09896582113895	0.0284772913678096	pericycle	cell diameter	Basal
28	6.59120235002854	0.0236388611672593	stele	cell diameter	Basal
29	34.8292093613127	0	xylem	cell diameter	Basal
30	97.5667164781526	0.890886610030983	stele	layer feature	Basal
31	76.45478725	0	cortex	layer feature	Basal
32	2.54501951310165	0.050501765471102	xylem	layer feature	Basal
33	11	0	proto	layer feature	Basal
34	10.3329148	0	cortex	cell diameter	LAT
35	4.11436409732616	0	endo	cell diameter	LAT
36	3.54269601245393	0	pericycle	cell diameter	LAT
37	2.93914853727503	0	stele	cell diameter	LAT
38	14.592321777719	0	xylem	cell diameter	LAT
39	6.5975488	0	epi	cell diameter	LAT
40	9.402135	0	exo	cell diameter	LAT
41	28.0200478901469	0	stele	layer feature	LAT
42	20.3628335589203	2.18107333435637	cortex	layer feature	LAT
43	1	0	xylem	layer feature	LAT
44	5	0	proto	layer feature	LAT
45	11.6876217333333	0	cortex	cell diameter	LAT_A
46	4.73948993168827	0	endo	cell diameter	LAT_A
47	8.08825	0	epi	cell diameter	LAT_A
48	11.0316674681699	0	exo	cell diameter	LAT_A
49	3.82597882915909	0	pericycle	cell diameter	LAT_A
50	3.45309532199758	0	stele	cell diameter	LAT_A
51	22.285716797637	0	xylem	cell diameter	LAT_A
52	40.5235154772642	0	stele	layer feature	LAT_A
53	35.0628652	0	cortex	layer feature	LAT_A
54	1	0	xylem	layer feature	LAT_A
55	6	0	proto	layer feature	LAT_A
